# Cell engulfment defines spatially distinct competitive metabolic niches associated with clinical outcomes in colorectal cancer

**DOI:** 10.1101/2025.07.15.662825

**Authors:** Emir Bozkurt, Batuhan Kisakol, Heiko Dussmann, Federico Lucantoni, Anna Sturrock, Mohammadreza Azimi, Sanghee Cho, Elizabeth McDonough, Joana Fay, Tony O’Grady, John P. Burke, Niamh McCawley, Deborah A. McNamara, Daniel B. Longley, Fiona Ginty, Jochen H.M. Prehn

**Affiliations:** Department of Physiology and Medical Physics & RCSI Centre for Systems Medicine, RCSI University of Medicine and Health Sciences, 123 St Stephen’s Green, Dublin 2, Ireland; Department of Mechanical Engineering, Virginia Tech, Blacksburg, VA, 24061, U.S.A.; Laboratory of Cellular Stress and Cell Death Pathways, Centro de Investigación Príncipe Felipe (CIPF), Valencia, Spain; Institute of Microbiology and Virology, Riga Stradins University, LV-1067 Riga, Latvia; GE HealthCare Technology & Innovation Center (Formerly GE Research Center), 1 Research Circle, Niskayuna, NY, 12309, U.S.A.; Department of Pathology, RCSI University of Medicine and Health Sciences, Beaumont Hospital, Dublin 9, Ireland; Department of Surgery, RCSI University of Medicine and Health Sciences, Beaumont Hospital, Dublin 9, Ireland; Queens University, School of Medicine, Dentistry and Biomedical Sciences, Patrick G Johnston Centre for Cancer Research, 97 Lisburn Road, Belfast, BT9 AE, U.K.

**Keywords:** Cell competition, cell-in-cell, entosis, emperipolesis, cell engulfment, cancer stem cell, T cell, colorectal cancer

## Abstract

Cell competition is an emerging mechanism in which mammalian tissues maintain homeostasis by eliminating less fit (loser) cells through direct interactions with fitter (winner) neighbouring cells. In cancer, these competitive interactions may drive tumour evolution; however, spatial organisation and clinical relevance of these events remain poorly understood. One mechanism by which winner cells eliminate loser cells is engulfment, resulting in cell-in-cell (CIC) formation. Although CICs have been observed in many tumour types for over a century, their cellular composition, spatial context, interactions with the tumour microenvironment, and biological significance in human cancers remain unclear.

Here, we systematically characterised the cellular identity and functional states of CICs *in situ*, examined their spatial interactions within the tumour microenvironment, and assessed their clinical relevance using spatially resolved single-cell data from a large cohort of colorectal cancer patients. We demonstrate that CICs occur predominantly between cancer cells but also involve cancer stem cell (CSC)-like populations and cytotoxic T cells. Engulfed (inner) cancer and CSC-like cells display molecular features consistent with a loser-cell phenotype, including increased apoptosis and reduced proliferation, whereas outer cancer cells exhibit winner-cell features such as upregulated glycolysis. Live-cell time-lapse experiments demonstrate that glucose accumulates in inner cells during lysosomal degradation following cell engulfment. Spatial analysis further revealed distinct CIC neighbourhoods, which we defined based on proximity to engulfment events. Cells within these regions, particularly CSC-like cells and cytotoxic T cells, exhibit increased metabolic stress, suggesting local competition for nutrients. Importantly, the presence of cytotoxic T cells within CIC neighbourhoods and spatial co-occurrence patterns between cancer cells and CSC-like populations are associated with improved patient outcomes. Together, our findings demonstrate that cell engulfment defines spatially organised competitive niches and may reflect cell competition within complex tumour microenvironments.
