## Supplementary Table 1 for "Cell engulfment defines spatially distinct competitive metabolic niches associated with clinical outcomes in colorectal cancer"

### Sheet: Markers
List of proteins, antibodies, manufacturers, catalogue numbers, and concentrations used in this study
Round	Dye	Target	Clone	Vendor	Catalogue #	Concentration (µg/mL)
Round 1	GFP
	Cy3	Pro-caspase-8	EPR162	Abcam	ab108333	5
	Cy5	APAF-1	2-E12	Millipore	MAB3503	5
Round 2	GFP
	Cy3	FLIP	896537	R&D	MAB8430	10
	Cy5	Caspase-3 Cleaved	5A1E	Cell Signaling	9664	5
Round 3	GFP
	Cy3	MCL-1	C-2	Santa Cruz	sc-7443	5
	Cy5	Caspase-3 (Pro- and Cleaved)	D3R6Y	Cell Signaling	14214	10
Round 4	GFP
	Cy3	Beta Catenin	15B8	Sigma	C7738	5
	Cy5	S6	C-8	Santa Cruz	sc-74459 A647	5
Round 5	GFP
	Cy3	TIGAR	polyclonal	R&D	AF7629	5
	Cy5	Pro-Caspase-9	96.1.23	Santa Cruz	sc-56076 A647	5
Round 6	GFP
	Cy3	BIM	polyclonal	R&D	AF1325	5
	Cy5	XIAP/API3	polyclonal	Thermo	APH937	5
Round 7	GFP
	Cy3	PCAD	polyclonal	Neomarkers	RB 9036 P	10
	Cy5	SMAC	79-1-83	Cell Signaling	2954	5
Round 8	GFP
	Cy3	BAK	Y164	Abcam	ab220790	10
	Cy5	BCLXL	7D9	Thermo	MS-1334	10
Round 9	GFP
	Cy3	BAX	E63	Abcam	ab216985	10
	Cy5	BCL2	E17	Abcam	ab190577	10
Round 10	GFP
	Cy3	PCK26	PCK26	Sigma	C1801	5
	Cy5	SR2B	C-6	Santa Cruz	sc-376878 A647	10
Round 11	GFP
	Cy3	AE1	AE1	eBioscience	14-9001	2.5
	Cy5	BID	B-3	Santa Cruz	sc-373939	5
Round 12	GFP
	Cy3	GLUT1	polyclonal	Millipore	07-1401	5
	Cy5	CD3	F7.2.38	Dako	M7254	5
Round 13	GFP
	Cy3	NaKATPase	EP1845Y	Abcam	ab167390	5
	Cy5	CD8	C8/144B	Dako	M7103	5
Round 14	GFP
	Cy3	CD4	EPR6855	Abcam	ab181724	5
	Cy5	cIAP1	polyclonal	R&D	AF8181	5
Round 15	GFP
	Cy3	HLA1	EMR8 5	Abcam	ab70328	10
	Cy5	ATP5A	EPR13030(B)	Abcam	ab196198	5
Round 16	GFP
	Cy3	CDX2	D11D10	Cell Signaling	12306	5
	Cy5	CMYC	Y69	Abcam	ab190560	10
Round 17	GFP
	Cy3	FADD	EPR5030	Abcam	ab229444	10
	Cy5	FOXP3	206D	Biolegend	320014	10
Round 18	GFP
	Cy3	GRP78	C50B12	Cell Signaling	3177	10
	Cy5	CD20	EP459Y	Abcam	ab198943 A647	10
Round 19	GFP
	Cy3	HK2	C64G5	Cell Signaling	2867	10
	Cy5	ZEB1	D80D3	Cell Signaling	3396	10
Round 20	GFP
	Cy3	LDHA	C4B5	Cell Signaling	3582	10
	Cy5	KI67	SP6	Zeta	Z2031	10
Round 21	GFP
	Cy3	SMA	1A4	Sigma	C6198	5
	Cy5	MSH6	EPR3945	Abcam	ab92471	5
Round 22	GFP
	Cy3	PKM2	C6198	Cell Signaling	4053	5
	Cy5	XBP1	polyclonal	Abcam	ab109221	5
Round 23	GFP
	Cy3	COLIV	IV-4H12	Millipore	MAB3326	5
	Cy5	MSH2	D24B5	Cell Signaling	2017	5
Round 24	GFP
	Cy3	CD31	89C2	Cell Signaling	3528	5
	Cy5	PD1	EPR4877(2)	Abcam	ab201825	10
Round 25	GFP
	Cy3	MLKL	3D4C6	Thermo	66675-1-Ig	5
	Cy5	SDHA	B-1	Santa Cruz	sc-166909	5
Round 26	GFP
	Cy3	CD34	QBEnd/10	Leica	END-L-CE	10
	Cy5	RIP3	B-2	Santa Cruz	sc-374639	10
Round 27	GFP
	Cy3	Granzyme B	GrB-7	Dako	M7235	5
	Cy5	GAPDH	14C10	Cell Signaling	3907	2.5
Round 28	GFP
	Cy3	EPCAM	E144	Epitomics	1144	10
	Cy5	G6PD	G-12	Santa Cruz	sc-373886	10
Round 29	GFP
	Cy3	MUC5	1-13M1	Abcam	ab24070	5
	Cy5	CD68	KP1	Thermo	MS-397	2.5
Round 30	GFP
	Cy3	FLIP	D5J1E	Cell Signaling	56343	7.5
	Cy5	ALDH1	44	BD Bio	611195	5
