## Supplementary Table 2 for "Cell engulfment defines spatially distinct competitive metabolic niches associated with clinical outcomes in colorectal cancer"

### Sheet: Table 1
Column1	Absent (N=36)	Present (N=112)	Total (N=148)	p value
Age				0.846
- Mean (SD)	70.028 (8.911)	68.750 (12.084)	69.061 (11.379)
- Median	72.500	71.000	71.000
- Q1, Q3	64.750, 75.250	62.750, 77.000	63.000, 77.000
- Range	46.000 - 85.000	29.000 - 90.000	29.000 - 90.000
Sex				0.377
- female	14 (20.9%)	53 (79.1%)	67 (100.0%)
- male	22 (27.2%)	59 (72.8%)	81 (100.0%)
stage				0.509
- 1	2 (18.2%)	9 (81.8%)	11 (100.0%)
- 2	13 (20.6%)	50 (79.4%)	63 (100.0%)
- 3	21 (28.4%)	53 (71.6%)	74 (100.0%)
T Stage				0.637
- T1	1 (33.3%)	2 (66.7%)	3 (100.0%)
- T2	3 (15.8%)	16 (84.2%)	19 (100.0%)
- T3	24 (23.8%)	77 (76.2%)	101 (100.0%)
- T4	8 (32.0%)	17 (68.0%)	25 (100.0%)
N Stage				0.258
- N0	15 (20.3%)	59 (79.7%)	74 (100.0%)
- N1	17 (32.1%)	36 (67.9%)	53 (100.0%)
- N2	4 (19.0%)	17 (81.0%)	21 (100.0%)
Nodal Count				0.009
- N-Miss	12	51	63
- Mean (SD)	15.833 (6.019)	20.787 (7.688)	19.388 (7.561)
- Median	16.000	20.000	18.000
- Q1, Q3	12.000, 18.500	15.000, 26.000	13.000, 24.000
- Range	3.000 - 30.000	9.000 - 42.000	3.000 - 42.000
Positive Nodes				0.291
- N-Miss	12	50	62
- Mean (SD)	1.542 (2.085)	1.548 (2.672)	1.547 (2.510)
- Median	1.000	0.000	1.000
- Q1, Q3	0.000, 2.000	0.000, 2.000	0.000, 2.000
- Range	0.000 - 9.000	0.000 - 15.000	0.000 - 15.000
differentiation				0.416
- moderate	34 (25.4%)	100 (74.6%)	134 (100.0%)
- poor	1 (14.3%)	6 (85.7%)	7 (100.0%)
- well	0 (0.0%)	4 (100.0%)	4 (100.0%)
Tumour Location				0.716
- distal	7 (25.0%)	21 (75.0%)	28 (100.0%)
- proximal	16 (28.1%)	41 (71.9%)	57 (100.0%)
- rectal	12 (21.4%)	44 (78.6%)	56 (100.0%)
Lymphovascular Invasion				0.140
- no	25 (24.0%)	79 (76.0%)	104 (100.0%)
- yes	2 (9.5%)	19 (90.5%)	21 (100.0%)
Perineural Invasion				0.187
- no	19 (25.7%)	55 (74.3%)	74 (100.0%)
- yes	1 (8.3%)	11 (91.7%)	12 (100.0%)
Extramural Venous Invasion				0.047
- no	20 (29.0%)	49 (71.0%)	69 (100.0%)
- yes	1 (5.9%)	16 (94.1%)	17 (100.0%)
Mucinous				0.057
- no	25 (21.0%)	94 (79.0%)	119 (100.0%)
- yes	11 (37.9%)	18 (62.1%)	29 (100.0%)
Adjuvant Chemotherapy				0.207
- no	15 (20.3%)	59 (79.7%)	74 (100.0%)
- yes	20 (29.4%)	48 (70.6%)	68 (100.0%)
Neoadjuvant Chemoradiotherapy				0.978
- no	27 (24.8%)	82 (75.2%)	109 (100.0%)
- yes	9 (25.0%)	27 (75.0%)	36 (100.0%)
KRAS Status				0.943
- mutant	7 (18.9%)	30 (81.1%)	37 (100.0%)
- wild_type	15 (19.5%)	62 (80.5%)	77 (100.0%)
KRAS Variant				0.094
- G12C	0 (0.0%)	4 (100.0%)	4 (100.0%)
- G12D	0 (0.0%)	5 (100.0%)	5 (100.0%)
- G12S_V160A	0 (0.0%)	1 (100.0%)	1 (100.0%)
- G12V	1 (14.3%)	6 (85.7%)	7 (100.0%)
- G13D	0 (0.0%)	3 (100.0%)	3 (100.0%)
- G13D_V441	1 (100.0%)	0 (0.0%)	1 (100.0%)
- K176N	0 (0.0%)	1 (100.0%)	1 (100.0%)
- Q61H	0 (0.0%)	1 (100.0%)	1 (100.0%)
NRAS Status				0.714
- mutant	3 (23.1%)	10 (76.9%)	13 (100.0%)
- wild_type	19 (18.8%)	82 (81.2%)	101 (100.0%)
NRAS Variant				0.615
- E132K	0 (0.0%)	1 (100.0%)	1 (100.0%)
- G12D	0 (0.0%)	1 (100.0%)	1 (100.0%)
- G13V	0 (0.0%)	1 (100.0%)	1 (100.0%)
- Q61R	2 (50.0%)	2 (50.0%)	4 (100.0%)
- R164H	0 (0.0%)	1 (100.0%)	1 (100.0%)
BRAF Status				0.492
- mutant	0 (0.0%)	2 (100.0%)	2 (100.0%)
- wild_type	10 (19.2%)	42 (80.8%)	52 (100.0%)
CMS				0.958
- CMS1	1 (20.0%)	4 (80.0%)	5 (100.0%)
- CMS2	7 (25.0%)	21 (75.0%)	28 (100.0%)
- CMS3	4 (30.8%)	9 (69.2%)	13 (100.0%)
- CMS4	2 (18.2%)	9 (81.8%)	11 (100.0%)
- UNK	3 (21.4%)	11 (78.6%)	14 (100.0%)
CRIS				0.083
- CRIS-A	3 (16.7%)	15 (83.3%)	18 (100.0%)
- CRIS-B	4 (44.4%)	5 (55.6%)	9 (100.0%)
- CRIS-C	3 (15.8%)	16 (84.2%)	19 (100.0%)
- CRIS-D	2 (20.0%)	8 (80.0%)	10 (100.0%)
- CRIS-E	3 (23.1%)	10 (76.9%)	13 (100.0%)
- UNK	2 (100.0%)	0 (0.0%)	2 (100.0%)
OS				0.615
- N-Miss	0	2	2
- Events	11	30	41
- Median Survival	117.000	NA	NA
DFS				0.564
- N-Miss	1	2	3
- Events	7	19	26
- Median Survival	NA	NA	NA
DSS				0.370
- N-Miss	0	2	2
- Events	2	3	5
- Median Survival	NA	NA	NA
